# Integrative analysis reveals generalizable human neurodegenerative disease-associated glial states

**DOI:** 10.1101/2025.09.25.678630

**Authors:** Liam Horan-Portelance, Dominic J. Acri, Alexandra Mann, Janet Brooks, Hannah M. Bailey, J. Raphael Gibbs, Alex R. DeCasien, Mark R. Cookson

## Abstract

Glial cells are known to respond transcriptionally in multiple neurodegenerative diseases (NDDs). In particular, microglial states have been characterized in Alzheimer’s disease and mouse models of amyloidosis as disease-associated microglia. Although single-cell transcriptomic technologies have increased the dimensionality of information available across cell states, few studies have systematically tested for changes in glial transcription across brain regions and disease states. Here, we report a statistical framework for glial annotation, disease association, and transcriptional profiling, which facilitate identification of generalizable glial states that are present across a spectrum of NDDs (Alzheimer’s disease, Parkinson’s disease, amyotrophic lateral sclerosis, and frontotemporal dementia) by re-analyzing data available in four multi-region atlases. We identify seven astrocyte substates, 14 microglia/myeloid substates, and five oligodendrocyte substates where transcriptional variability is attributable to region, disease, or study-specific effects. Regional heterogeneity of astrocytes masked disease associations, even within cortical subregions. We found only limited oligodendrocyte transcriptional heterogeneity, resulting in few substates for further interrogation. Notably, microglia showed the strongest evidence for disease association. We show, for the first time, that this association exists across different NDDs. Using latent factor analysis, we created a consensus human neurodegenerative disease-associated microglia (hnDAM) signature, which we experimentally validated in 11 independent sample series. We demonstrate that the hnDAM signature is a statistically testable biomarker for conserved microglial activation in NDDs by: i) comparing to murine DAM-like signatures, ii) performing transcription factor analysis, and iii) modeling transcriptional reprogramming perturbations in iPSC-derived microglia. Importantly, we find for the first time a way to make direct comparisons between DAM-like activation profiles in separate studies and propose a novel modeling paradigm via PIKfyve inhibition. Taken together, this work broadens our understanding of glial activation across neuropathologies and reveals hnDAM as a putative therapeutic target that can be utilized in any transcriptomic study of patients suffering from NDDs.

**Graphical Abstract:** 
