## Supplemental Tables 1-52 for "Integrative analysis reveals generalizable human neurodegenerative disease-associated glial states": Tables S41-S47.xlsx

### Sheet: Table S41
Name	Perturbagen	Perturbation Type	Dose		Cell Line		Timepoint	z-score	p-value	q-value (BH)	q-value (Bonferroni)
CPC006_HCC515_6H_K22_7b-cis_10uM	7b-cis	Chemical	10 uM	lung	HCC515	lung cancer	6 h	6.04335	1.51505e-09	7.44862e-06	0.00105025
ASG003_XC.P904_24H_D20_AMG-232_1.11uM	AMG-232	Chemical	1.11 uM	epithelium	XC.P904		24 h	5.99616	2.02765e-09	8.59651e-06	0.0014056
CPC006_A549_24H_C14_amiodarone_10uM	amiodarone	Chemical	10 uM	lung	A549	lung cancer	24 h	5.93103	3.0207e-09	1.06294e-05	0.00209399
CEGS001_NPC.8330_24H_E02_amitriptyline_12.5uM	amitriptyline	Chemical	12.5 uM	central nervous system	NPC		24 h	5.89764	3.69976e-09	1.18737e-05	0.00256473
ASG002_NCIH1573_24H_E10_anagrelide_10uM	anagrelide	Chemical	10 uM	lung	NCIH1573	lung cancer	24 h	5.95062	2.68049e-09	9.9901e-06	0.00185816
AICHI001_THP1_24H_A24_AVL-292_0.01uM	AVL-292	Chemical	0.01 uM	blood	THP1	leukemia	24 h	6.49012	8.61879e-11	1.21932e-06	5.97468e-05
AICHI001_THP1_24H_A22_AVL-292_0.125uM	AVL-292	Chemical	0.125 uM	blood	THP1	leukemia	24 h	6.19544	5.83595e-10	4.30379e-06	0.000404556
LJP007_A375_24H_F14_AZD-4547_3.33uM	AZD-4547	Chemical	3.33 uM	skin of body	A375	melanoma	24 h	6.33946	2.31602e-10	2.42579e-06	0.00016055
REP.A002_A549_24H_I20_bambuterol_3.33uM	bambuterol	Chemical	3.33 uM	lung	A549	lung cancer	24 h	6.13786	8.39667e-10	5.49122e-06	0.000582069
REP.B008_MCF7_24H_C18_barasertib_0.01uM	barasertib	Chemical	0.01 uM	breast	MCF7	breast adenocarcinoma	24 h	6.23105	4.65263e-10	3.6239e-06	0.000322527
AICHI001_THP1_24H_E24_baricitinib_0.01uM	baricitinib	Chemical	0.01 uM	blood	THP1	leukemia	24 h	6.18437	6.26018e-10	4.56805e-06	0.000433965
CEGS001_NPC.8330_24H_G02_BIX-01294_4uM	BIX-01294	Chemical	4 uM	central nervous system	NPC		24 h	6.0842	1.17522e-09	6.46572e-06	0.000814681
PCL001_A375_24H_O07_BRD-A76641868_20uM	BRD-A76641868	Chemical	20 uM	skin of body	A375	melanoma	24 h	7.19759	6.17284e-13	8.55821e-08	4.27911e-07
CPC010_VCAP_24H_J18_BRD-A83402799_10uM	BRD-A83402799	Chemical	10 uM	prostate gland	VCAP	prostate adenocarcinoma	24 h	6.07619	1.23537e-09	6.67638e-06	0.000856377
CPC009_PC3_6H_C05_BRD-A99218607_10uM	BRD-A99218607	Chemical	10 uM	prostate gland	PC3	prostate adenocarcinoma	6 h	5.98626	2.15481e-09	8.89136e-06	0.00149375
DOSVAL002_HCC515_24H_E08_BRD-K08318631_10uM	BRD-K08318631	Chemical	10 uM	lung	HCC515	lung cancer	24 h	5.93152	3.01173e-09	1.06294e-05	0.00208778
PBIOA014_HA1E_24H_D03_BRD-K18739469_1.11uM	BRD-K18739469	Chemical	1.11 uM	kidney	HA1E		24 h	6.01526	1.80248e-09	8.22042e-06	0.0012495
CPC019_HCC515_6H_L19_BRD-K19196783_10uM	BRD-K19196783	Chemical	10 uM	lung	HCC515	lung cancer	6 h	6.0578	1.3851e-09	7.06011e-06	0.000960175
PBIOA017_MCF7_24H_D17_BRD-K33199242_0.125uM	BRD-K33199242	Chemical	0.125 uM	breast	MCF7	breast adenocarcinoma	24 h	6.00192	1.95702e-09	8.4603e-06	0.00135663
CPC019_A549_24H_J05_BRD-K38698447_10uM	BRD-K38698447	Chemical	10 uM	lung	A549	lung cancer	24 h	6.08846	1.14436e-09	6.39751e-06	0.000793291
DOS011_VCAP_24H_L19_BRD-K63494246_4uM	BRD-K63494246	Chemical	4 uM	prostate gland	VCAP	prostate adenocarcinoma	24 h	6.16843	6.92495e-10	4.80048e-06	0.000480048
DOS058_A549_24H_M04_BRD-K68121359_4uM	BRD-K68121359	Chemical	4 uM	lung	A549	lung cancer	24 h	6.62425	3.50873e-11	6.40079e-07	2.4323e-05
REP.B022_THP1_24H_D15_BRD-K68552125_0.2uM	BRD-K68552125	Chemical	0.2 uM	blood	THP1	leukemia	24 h	6.08966	1.13579e-09	6.39751e-06	0.000787349
AML001_U937_24H_K19_BRD-K68552125_10uM	BRD-K68552125	Chemical	10 uM	lymphatic part of lymphoid system	U937	lymphoma	24 h	5.91625	3.30472e-09	1.1175e-05	0.00229088
FIBR015_MCLF022CN_6H_N12_BRD-K73261812_4uM	BRD-K73261812	Chemical	4 uM		MCLF022CN		6 h	6.17871	6.48878e-10	4.58992e-06	0.000449812
CPC019_MCF7_6H_L11_BRD-K82230692_10uM	BRD-K82230692	Chemical	10 uM	breast	MCF7	breast adenocarcinoma	6 h	6.11961	9.41712e-10	5.81493e-06	0.000652809
FIBR027_MCLF130CN_6H_F15_cerulenin_4uM	cerulenin	Chemical	4 uM		MCLF130CN		6 h	6.41123	1.45028e-10	1.82792e-06	0.000100535
CPC006_HCC515_6H_D19_CHEMBL-1222381_80uM	CHEMBL-1222381	Chemical	80 uM	lung	HCC515	lung cancer	6 h	6.53409	6.43186e-11	9.90813e-07	4.45866e-05
TSAI001_SAD21NPC2_XH_B04_CI-994_10uM	CI-994	Chemical	10 uM	central nervous system	NPC			6.11856	9.47884e-10	5.81493e-06	0.000657088
TSAI002_NPC-5_XH_E06_CI-994_10uM	CI-994	Chemical	10 uM	central nervous system	NPC			5.97399	2.32333e-09	9.30964e-06	0.00161057
REP.B012_HUVEC.A_24H_D14_CL-218872_0.74uM	CL-218872	Chemical	0.74 uM	umbilical cord	HUVEC		24 h	6.75193	1.46723e-11	4.89686e-07	1.0171e-05
REP.B011_A375_24H_H18_docetaxel_0.01uM	docetaxel	Chemical	0.01 uM	skin of body	A375	melanoma	24 h	5.95804	2.56164e-09	9.86539e-06	0.00177577
FIBR027_MCLF130CN_6H_K19_entinostat_4uM	entinostat	Chemical	4 uM		MCLF130CN		6 h	6.88784	5.69922e-12	3.03906e-07	3.95078e-06
FIBR027_MCLF130CN_6H_A05_entinostat_4uM	entinostat	Chemical	4 uM		MCLF130CN		6 h	6.69439	2.17775e-11	5.44212e-07	1.50965e-05
LKCP001_MCF7_24H_M19_entinostat_10uM	entinostat	Chemical	10 uM	breast	MCF7	breast adenocarcinoma	24 h	6.56257	5.31586e-11	8.77389e-07	3.68503e-05
REP.B022_HA1E_24H_A19_entinostat_2.22uM	entinostat	Chemical	2.22 uM	kidney	HA1E		24 h	6.27892	3.42393e-10	3.05606e-06	0.000237352
CEGS001_NPC.215_24H_B11_entinostat_0.66uM	entinostat	Chemical	0.66 uM	central nervous system	NPC		24 h	5.90642	3.50787e-09	1.15794e-05	0.00243171
MOAR005_PC3_24H_G16_epz011989_10uM	epz011989	Chemical	10 uM	prostate gland	PC3	prostate adenocarcinoma	24 h	6.09933	1.06922e-09	6.22859e-06	0.000741203
FIBR008_MCLF051CN_6H_D11_fluphenazine_4uM	fluphenazine	Chemical	4 uM		MCLF051CN		6 h	5.94818	2.72075e-09	1.00323e-05	0.00188606
AICHI002_THP1_24H_G01_GDC-0068_10uM	GDC-0068	Chemical	10 uM	blood	THP1	leukemia	24 h	6.39098	1.65584e-10	1.97906e-06	0.000114785
REP.A023_HELA_24H_F13_golvatinib_10uM	golvatinib	Chemical	10 uM	uterine cervix	HELA	cervical adenocarcinoma	24 h	6.77565	1.24558e-11	4.64788e-07	8.63456e-06
MOAR005_PC3_24H_J04_GSK-461364_10uM	GSK-461364	Chemical	10 uM	prostate gland	PC3	prostate adenocarcinoma	24 h	6.99043	2.75802e-12	2.12433e-07	1.9119e-06
ASG002_LNCAP.FGC_24H_J24_ibrutinib_0.12uM	ibrutinib	Chemical	0.12 uM	prostate gland	LNCAP	prostate carcinoma	24 h	6.61256	3.79712e-11	6.74928e-07	2.63222e-05
AICHI002_THP1_24H_A07_IKK-16_10uM	IKK-16	Chemical	10 uM	blood	THP1	leukemia	24 h	5.97991	2.24043e-09	9.08973e-06	0.0015531
FIBR019_MCLF135CN_6H_F16_imatinib_4uM	imatinib	Chemical	4 uM		MCLF135CN		6 h	5.91948	3.24065e-09	1.10663e-05	0.00224647
CPC006_NOMO1_6H_I05_ingenol_10uM	ingenol	Chemical	10 uM	blood	NOMO1	leukemia	6 h	6.81419	9.53548e-12	4.13134e-07	6.61014e-06
HOG001_A549_6H_B14_ingenol_10uM	ingenol	Chemical	10 uM	lung	A549	lung cancer	6 h	6.0164	1.78985e-09	8.21689e-06	0.00124075
REP.B027_THP1_24H_D22_ingenol-mebutate_0.08uM	ingenol-mebutate	Chemical	0.08 uM	blood	THP1	leukemia	24 h	6.21695	5.08996e-10	3.8774e-06	0.000352843
CPC009_PC3_6H_N04_KU-C104122_10uM	KU-C104122	Chemical	10 uM	prostate gland	PC3	prostate adenocarcinoma	6 h	6.23912	4.41891e-10	3.48097e-06	0.000306325
REP.B006_HA1E_24H_E22_LCQ-908_0.08uM	LCQ-908	Chemical	0.08 uM	kidney	HA1E		24 h	6.06691	1.30881e-09	6.8734e-06	0.000907289
REP.B011_THP1_24H_E21_ledipasvir_0.25uM	ledipasvir	Chemical	0.25 uM	blood	THP1	leukemia	24 h	6.16296	7.16834e-10	4.87177e-06	0.00049692
EMU001_HBL1_24H_I13_masitinib_10uM	masitinib	Chemical	10 uM	lymphoid system	HBL1	lymphoma	24 h	6.12192	9.28158e-10	5.81493e-06	0.000643413
CPC017_A549_24H_P13_mibefradil_10uM	mibefradil	Chemical	10 uM	lung	A549	lung cancer	24 h	6.07176	1.2699e-09	6.77165e-06	0.000880314
AICHI001_THP1_24H_F24_midostaurin_0.01uM	midostaurin	Chemical	0.01 uM	blood	THP1	leukemia	24 h	6.51866	7.12896e-11	1.07433e-06	4.9419e-05
AICHI001_THP1_24H_K09_mitoxantrone_0.66uM	mitoxantrone	Chemical	0.66 uM	blood	THP1	leukemia	24 h	5.89139	3.84239e-09	1.22184e-05	0.0026636
REP.A015_PC3_24H_L01_MLN-0128_10uM	MLN-0128	Chemical	10 uM	prostate gland	PC3	prostate adenocarcinoma	24 h	7.03525	2.00218e-12	1.85768e-07	1.38794e-06
CPC011_A549_24H_F18_montelukast_10uM	montelukast	Chemical	10 uM	lung	A549	lung cancer	24 h	6.03521	1.59337e-09	7.61756e-06	0.00110455
AICHI001_THP1_24H_G03_Mps1-IN-1_0.66uM	Mps1-IN-1	Chemical	0.66 uM	blood	THP1	leukemia	24 h	7.21898	5.27578e-13	8.55821e-08	3.65725e-07
EMU001_BJAB_3H_L04_mycophenolate-mofetil_0.125uM	mycophenolate-mofetil	Chemical	0.125 uM	lymphoid system	BJAB	lymphoma	3 h	5.95114	2.67198e-09	9.9901e-06	0.00185226
MOAR001_A375_24H_L16_N-benzylnaltrindole_10uM	N-benzylnaltrindole	Chemical	10 uM	skin of body	A375	melanoma	24 h	6.05204	1.43555e-09	7.21119e-06	0.000995145
CRCGN015_MCF10A.TP53.M_24H_J13_n-nitrosodiethylamine_100uM	n-nitrosodiethylamine	Chemical	100 uM	breast	MCF10A	breast carcinoma	24 h	6.60163	4.08797e-11	7.08461e-07	2.83385e-05
ASG003_XC.P905_24H_D01_obatoclax_10uM	obatoclax	Chemical	10 uM	epithelium	XC.P905		24 h	6.28	3.40037e-10	3.05606e-06	0.000235719
ASG003_XC.P901_24H_D02_obatoclax_1.11uM	obatoclax	Chemical	1.11 uM	epithelium	XC.P901		24 h	6.02356	1.71243e-09	7.92024e-06	0.00118708
MOAR011_JHH5_24H_O07_PAC-1_10uM	PAC-1	Chemical	10 uM	liver	JHH5	carcinoma	24 h	6.24726	4.19491e-10	3.38136e-06	0.000290797
FIBR021_MCLF037SZ_6H_K11_paroxetine_4uM	paroxetine	Chemical	4 uM		MCLF037SZ		6 h	6.1765	6.58032e-10	4.60765e-06	0.000456157
FIBR015_MCLF022CN_6H_K11_paroxetine_4uM	paroxetine	Chemical	4 uM		MCLF022CN		6 h	5.99052	2.09909e-09	8.76579e-06	0.00145512
FIBR033_MCLF100SZ_6H_K11_paroxetine_4uM	paroxetine	Chemical	4 uM		MCLF100SZ		6 h	5.90034	3.63971e-09	1.17902e-05	0.0025231
FIBR039_MCLF056CN_6H_K09_perphenazine_4uM	perphenazine	Chemical	4 uM		MCLF056CN		6 h	6.09367	1.10775e-09	6.39751e-06	0.000767908
FIBR011_MCLF015CN_6H_K09_perphenazine_4uM	perphenazine	Chemical	4 uM		MCLF015CN		6 h	6.00878	1.87594e-09	8.29962e-06	0.00130043
FIBR023_MCLF126CN_6H_K09_perphenazine_4uM	perphenazine	Chemical	4 uM		MCLF126CN		6 h	6.00123	1.96527e-09	8.4603e-06	0.00136235
REP.A011_MDAMB231_24H_N08_PF-04691502_3.33uM	PF-04691502	Chemical	3.33 uM	breast	MDAMB231	breast adenocarcinoma	24 h	5.9088	3.45768e-09	1.15373e-05	0.00239692
FIBR027_MCLF130CN_6H_G06_pifithrin-mu_2.22uM	pifithrin-mu	Chemical	2.22 uM		MCLF130CN		6 h	6.0121	1.83793e-09	8.27324e-06	0.00127408
FIBR002_MCLF117SZ_6H_I19_PP-2_4uM	PP-2	Chemical	4 uM		MCLF117SZ		6 h	6.07944	1.21057e-09	6.60773e-06	0.000839182
FIBR015_MCLF022CN_6H_B18_PP-30_4uM	PP-30	Chemical	4 uM		MCLF022CN		6 h	7.65914	1.88738e-14	1.30836e-08	1.30836e-08
FIBR011_MCLF015CN_6H_O10_progesterone_4uM	progesterone	Chemical	4 uM		MCLF015CN		6 h	5.92712	3.09337e-09	1.08071e-05	0.00214437
ASG003_XC.P931_24H_I13_raloxifene_10uM	raloxifene	Chemical	10 uM	epithelium	XC.P931		24 h	6.0702	1.28231e-09	6.78563e-06	0.000888918
MOAR010_NCIH1573_24H_M12_relcovaptan_1.11uM	relcovaptan	Chemical	1.11 uM	lung	NCIH1573	lung cancer	24 h	6.47873	9.29485e-11	1.28867e-06	6.44333e-05
EMU001_THP1_6H_A22_resatorvid_0.125uM	resatorvid	Chemical	0.125 uM	blood	THP1	leukemia	6 h	6.02363	1.71174e-09	7.92024e-06	0.0011866
REP.A014_HEK293_24H_E22_ritodrine_0.37uM	ritodrine	Chemical	0.37 uM	kidney	HEK293		24 h	6.00026	1.97712e-09	8.4603e-06	0.00137057
LJP009_CD34_24H_B14_saracatinib_3.33uM	saracatinib	Chemical	3.33 uM	bone marrow	CD34		24 h	6.04211	1.52671e-09	7.45307e-06	0.00105834
REP.A023_HELA_24H_E24_sertindole_0.04uM	sertindole	Chemical	0.04 uM	uterine cervix	HELA	cervical adenocarcinoma	24 h	5.93162	3.00994e-09	1.06294e-05	0.00208654
FIBR033_MCLF100SZ_6H_C07_sertraline_4uM	sertraline	Chemical	4 uM		MCLF100SZ		6 h	6.33442	2.39304e-10	2.43954e-06	0.000165889
ASG001_PC3_6H_B17_sirolimus_2.22uM	sirolimus	Chemical	2.22 uM	prostate gland	PC3	prostate adenocarcinoma	6 h	6.67121	2.5508e-11	5.44212e-07	1.76826e-05
MOAR001_PC3_24H_N14_SRPIN-340_3.33uM	SRPIN-340	Chemical	3.33 uM	prostate gland	PC3	prostate adenocarcinoma	24 h	6.00846	1.87971e-09	8.29962e-06	0.00130304
REP.A013_THP1_24H_K03_STA-5326_1.11uM	STA-5326	Chemical	1.11 uM	blood	THP1	leukemia	24 h	6.26402	3.76785e-10	3.10944e-06	0.000261193
REP.A013_THP1_24H_K02_STA-5326_3.33uM	STA-5326	Chemical	3.33 uM	blood	THP1	leukemia	24 h	6.02343	1.71381e-09	7.92024e-06	0.00118804
REP.A013_THP1_24H_K04_STA-5326_0.37uM	STA-5326	Chemical	0.37 uM	blood	THP1	leukemia	24 h	5.90327	3.57567e-09	1.16371e-05	0.00247871
CEGS002_HIMG002_24H_G16_tacedinaline_1.25uM	tacedinaline	Chemical	1.25 uM	central nervous system	HIMG002		24 h	6.27284	3.56048e-10	3.05606e-06	0.000246818
MUC.CP008_MCF7_24H_H09_thapsigargin_1.11uM	thapsigargin	Chemical	1.11 uM	breast	MCF7	breast adenocarcinoma	24 h	6.33757	2.34455e-10	2.42579e-06	0.000162528
CPC015_ASC_24H_O06_ticlopidine_10uM	ticlopidine	Chemical	10 uM	adipose tissue	ASC		24 h	5.96175	2.50416e-09	9.80747e-06	0.00173592
REP.B001_HA1E_24H_H04_tolperisone_0.08uM	tolperisone	Chemical	0.08 uM	kidney	HA1E		24 h	6.14317	8.12096e-10	5.3615e-06	0.000562957
AICHI001_THP1_24H_C01_tozasertib_10uM	tozasertib	Chemical	10 uM	blood	THP1	leukemia	24 h	6.13376	8.61602e-10	5.53033e-06	0.000597276
AICHI001_THP1_24H_B24_trametinib_0.01uM	trametinib	Chemical	0.01 uM	blood	THP1	leukemia	24 h	6.6426	3.09841e-11	6.13676e-07	2.14786e-05
REP.B007_A375_24H_E02_trientine_0.74uM	trientine	Chemical	0.74 uM	skin of body	A375	melanoma	24 h	5.99453	2.04805e-09	8.60449e-06	0.00141974
ASG003_XC.P906_24H_P19_trifluoperazine_10uM	trifluoperazine	Chemical	10 uM	epithelium	XC.P906		24 h	6.75033	1.48344e-11	4.89686e-07	1.02834e-05
LJP007_CD34_24H_P13_vandetanib_10uM	vandetanib	Chemical	10 uM	bone marrow	CD34		24 h	6.68264	2.35967e-11	5.44212e-07	1.63576e-05
REP.A003_HELA_3H_F02_VGX-1027_3.33uM	VGX-1027	Chemical	3.33 uM	uterine cervix	HELA	cervical adenocarcinoma	3 h	6.30711	2.85541e-10	2.81794e-06	0.000197942
MOAR003_PC3_24H_I11_VLX-600_3.33uM	VLX-600	Chemical	3.33 uM	prostate gland	PC3	prostate adenocarcinoma	24 h	6.24996	4.12302e-10	3.36252e-06	0.000285814
REP.A015_YAPC_24H_C08_voxtalisib_3.33uM	voxtalisib	Chemical	3.33 uM	pancreas	YAPC	pancreatic carcinoma	24 h	6.02502	1.697e-09	7.92024e-06	0.00117639
LJP007_HME1_24H_L20_WZ-4002_3.33uM	WZ-4002	Chemical	3.33 uM	breast	HME1	leukemia	24 h	7.02571	2.14384e-12	1.85768e-07	1.48614e-06

### Sheet: Table S43
test	NES	pval	pathway	FDR
UV-DAMPS_168000	-1.06492	0.319277	apoptosis	0.417582
UV-DAMPS_336000	-1.10278	0.240688	apoptosis	0.417582
UV-DAMPS_672000	-1.03161	0.383333	apoptosis	0.417582
Entinostat_0.1μM	0.914518	0.668367	apoptosis	0.668367
Entinostat_1μM	1.03869	0.387755	apoptosis	0.417582
Vorinostat_0.1μM	-1.42514	0.0148477	apoptosis	0.0415737
Vorinostat_1μM	-1.16428	0.178926	apoptosis	0.417495
UV-DAMPS_168000	1.47554	0.00834079	hnDAM	0.0406922
UV-DAMPS_336000	1.70112	0.000255498	hnDAM	0.00357697
UV-DAMPS_672000	1.42614	0.00920278	hnDAM	0.0406922
Entinostat_0.1μM	1.04335	0.367958	hnDAM	0.417582
Entinostat_1μM	1.08947	0.299435	hnDAM	0.417582
Vorinostat_0.1μM	-1.44952	0.0116263	hnDAM	0.0406922
Vorinostat_1μM	-1.08384	0.314286	hnDAM	0.417582

### Sheet: Table S45
test	NES	pval	pathway	FDR
IFNg_2.50E+00	2.01844	2.68864e-07	apoptosis	1.34432e-06
IFNg_2.50E+00	-1.49459	0.00925877	hnDAM	0.0185175
IFNg_1.25E+01	1.9426	7.54579e-06	apoptosis	2.26374e-05
IFNg_1.25E+01	-1.50048	0.00737811	hnDAM	0.0158102
IFNg_2.50E+01	2.0644	1.39799e-07	apoptosis	8.38796e-07
IFNg_2.50E+01	-1.4945	0.00466839	hnDAM	0.0107732
Apilimod_1.00E-08	1.05093	0.337229	apoptosis	0.439864
Apilimod_1.00E-08	2.26512	2.09314e-09	hnDAM	2.09314e-08
Apilimod_1.00E-07	1.1995	0.122178	apoptosis	0.192913
Apilimod_1.00E-07	1.88938	6.97671e-06	hnDAM	2.26374e-05
Apilimod_1.00E-06	1.35339	0.0374677	apoptosis	0.0661195
Apilimod_1.00E-06	1.65828	0.00187951	hnDAM	0.00469879
Vacuolin_1.00E-07	1.03535	0.380471	apoptosis	0.475589
Vacuolin_1.00E-07	2.44299	5.22297e-11	hnDAM	1.56689e-09
Vacuolin_1.00E-06	1.37955	0.0334363	apoptosis	0.0626931
Vacuolin_1.00E-06	2.18491	2.94919e-08	hnDAM	2.21189e-07
Vacuolin_1.00E-05	1.2977	0.0580297	apoptosis	0.0967161
Vacuolin_1.00E-05	1.79543	7.67536e-05	hnDAM	0.000209328
Ibrutinib_1.00E-08	1.09394	0.233708	apoptosis	0.318693
Ibrutinib_1.00E-08	2.03577	9.92514e-07	hnDAM	4.25363e-06
Ibrutinib_1.00E-07	0.896362	0.735395	apoptosis	0.750649
Ibrutinib_1.00E-07	2.26236	4.10489e-10	hnDAM	6.15733e-09
Ibrutinib_1.00E-06	-0.975943	0.508121	apoptosis	0.586293
Ibrutinib_1.00E-06	2.01286	3.51376e-06	hnDAM	1.31766e-05
Spebrutinib_1.00E-07	0.926356	0.634508	apoptosis	0.67983
Spebrutinib_1.00E-07	-1.19092	0.13617	hnDAM	0.204255
Spebrutinib_1.00E-06	-0.900683	0.750649	apoptosis	0.750649
Spebrutinib_1.00E-06	0.951096	0.573311	hnDAM	0.637013
Spebrutinib_1.00E-05	-1.12976	0.157088	apoptosis	0.224412
Spebrutinib_1.00E-05	-0.988337	0.490706	hnDAM	0.586293

### Sheet: Table S47
	go	cluster	parent	score	size	term	parentTerm	termUniqueness	termUniquenessWithinCluster	termDispensability
GO:0043603	GO:0043603	2	GO:0043603	3.73867	1299	amide metabolic process	amide metabolic process	0.928297	1	0
GO:0045229	GO:0045229	1	GO:0045229	3.73867	323	external encapsulating structure organization	external encapsulating structure organization	0.931973	0.44825	0
GO:0043062	GO:0043062	1	GO:0045229	3.73867	322	extracellular structure organization	external encapsulating structure organization	0.931973	0.44825	0.339
GO:0030198	GO:0030198	1	GO:0045229	3.73867	321	extracellular matrix organization	external encapsulating structure organization	0.914189	0.28375	0.997
GO:0097529	GO:0097529	3	GO:0097529	2.79893	242	myeloid leukocyte migration	myeloid leukocyte migration	0.738108	0.210091	0
GO:0002685	GO:0002685	3	GO:0097529	2.79893	230	regulation of leukocyte migration	myeloid leukocyte migration	0.645757	0.200636	0.868
GO:1905517	GO:1905517	3	GO:0097529	2.71071	61	macrophage migration	myeloid leukocyte migration	0.760216	0.273818	0.876
GO:0071677	GO:0071677	3	GO:0097529	2.65957	73	positive regulation of mononuclear cell migration	myeloid leukocyte migration	0.665676	0.239091	0.786
GO:0006054	GO:0006054	4	GO:0006054	2.57642	12	N-acetylneuraminate metabolic process	N-acetylneuraminate metabolic process	0.850108	0.3118	0
GO:0002687	GO:0002687	3	GO:0097529	2.57642	149	positive regulation of leukocyte migration	myeloid leukocyte migration	0.65273	0.218909	0.837
GO:0006040	GO:0006040	4	GO:0006054	2.56927	42	amino sugar metabolic process	N-acetylneuraminate metabolic process	0.878541	0.2618	0.903
GO:0050900	GO:0050900	3	GO:0097529	2.56927	396	leukocyte migration	myeloid leukocyte migration	0.733649	0.2	0.935
GO:0071674	GO:0071674	3	GO:0097529	2.20859	207	mononuclear cell migration	myeloid leukocyte migration	0.742676	0.224	0.869
GO:0071675	GO:0071675	3	GO:0097529	2.20859	125	regulation of mononuclear cell migration	myeloid leukocyte migration	0.657486	0.217727	0.819
GO:0006044	GO:0006044	4	GO:0006054	1.78167	18	N-acetylglucosamine metabolic process	N-acetylneuraminate metabolic process	0.883432	0.2838	0.835
GO:0042063	GO:0042063	5	GO:0042063	1.7417	338	gliogenesis	gliogenesis	0.990108	1	0
GO:0031589	GO:0031589	8	GO:0031589	1.58537	356	cell-substrate adhesion	cell-substrate adhesion	0.990108	1	0
GO:0042445	GO:0042445	7	GO:0042445	1.58537	241	hormone metabolic process	hormone metabolic process	0.925892	1	0
GO:0050920	GO:0050920	6	GO:0050920	1.58537	232	regulation of chemotaxis	regulation of chemotaxis	0.755595	0.2605	0
GO:1905521	GO:1905521	3	GO:0097529	1.51151	45	regulation of macrophage migration	myeloid leukocyte migration	0.674324	0.246091	0.854
GO:0016485	GO:0016485	9	GO:0016485	1.42653	245	protein processing	protein processing	0.907838	0.425	0
GO:0016486	GO:0016486	9	GO:0016485	1.42653	36	peptide hormone processing	protein processing	0.858405	0.383667	0.858
GO:0016241	GO:0016241	12	GO:0016241	1.38451	159	regulation of macroautophagy	regulation of macroautophagy	0.925622	1	0
GO:0044703	GO:0044703	11	GO:0044703	1.38451	206	multi-organism reproductive process	multi-organism reproductive process	1	1	0
GO:0034405	GO:0034405	10	GO:0034405	1.38451	34	response to fluid shear stress	response to fluid shear stress	0.965324	1	0
GO:0050727	GO:0050727	6	GO:0050920	1.38451	425	regulation of inflammatory response	regulation of chemotaxis	0.87027	0.460833	0.724
GO:0030199	GO:0030199	1	GO:0045229	1.38451	65	collagen fibril organization	external encapsulating structure organization	0.922054	0.34675	0.871
GO:0042330	GO:0042330	6	GO:0050920	1.38451	470	taxis	regulation of chemotaxis	0.765622	0.303667	0.901
GO:0006935	GO:0006935	6	GO:0050920	1.38451	468	chemotaxis	regulation of chemotaxis	0.765649	0.303667	0.902
GO:0046348	GO:0046348	4	GO:0006054	1.38451	15	amino sugar catabolic process	N-acetylneuraminate metabolic process	0.876676	0.2974	0.846
GO:0002688	GO:0002688	6	GO:0050920	1.38451	126	regulation of leukocyte chemotaxis	regulation of chemotaxis	0.617622	0.291833	0.946
GO:0050921	GO:0050921	6	GO:0050920	1.38451	145	positive regulation of chemotaxis	regulation of chemotaxis	0.757676	0.280833	0.964
GO:1901071	GO:1901071	4	GO:0006054	1.38451	25	glucosamine-containing compound metabolic process	N-acetylneuraminate metabolic process	0.880838	0.2692	0.857
GO:0030595	GO:0030595	3	GO:0097529	1.38451	240	leukocyte chemotaxis	myeloid leukocyte migration	0.627757	0.230727	0.893
GO:0140448	GO:0140448	9	GO:0016485	1.37401	39	signaling receptor ligand precursor processing	protein processing	0.909838	0.380667	0.867
GO:0097530	GO:0097530	3	GO:0097529	1.37401	156	granulocyte migration	myeloid leukocyte migration	0.748351	0.240727	0.952
GO:0030007	GO:0030007	13	GO:0030007	1.3456	15	intracellular potassium ion homeostasis	intracellular potassium ion homeostasis	1	1	0
