## Supplemental Tables 1-52 for "Integrative analysis reveals generalizable human neurodegenerative disease-associated glial states": Table S50.csv

	test	NES	pval	pathway	FDR
1	XR10585_UV-DAMPS_1.68E+05	-2.05255604850883	2.14273394171478e-18	Haney_2024_LDAM	2.47842892591676e-17
2	XR10585_UV-DAMPS_1.68E+05	2.26168258079081	2.2259301616488e-12	KerenShaul_2017_DAM	1.88389699046862e-11
3	XR10585_UV-DAMPS_1.68E+05	2.0038452586277	2.64086044777212e-06	Krasemann_2017_MGnD	9.20183784377762e-06
4	XR10585_UV-DAMPS_1.68E+05	1.84634564693012	1.85487437741404e-05	Marshe_2025_GPNMB	5.23285698343635e-05
5	XR10585_UV-DAMPS_1.68E+05	-1.03020661271927	0.393712574850299	apoptosis	0.440704075719529
6	XR10585_UV-DAMPS_1.68E+05	1.48011298702748	0.00857389289521903	hnDAM	0.0151022377392944
7	XR10585_UV-DAMPS_3.36E+05	-2.13588711574535	8.04680256367322e-23	Haney_2024_LDAM	1.269200222543e-21
8	XR10585_UV-DAMPS_3.36E+05	2.15275583462922	5.24645469489766e-12	KerenShaul_2017_DAM	4.23376692820812e-11
9	XR10585_UV-DAMPS_3.36E+05	2.07654417694163	6.23797963304378e-07	Krasemann_2017_MGnD	2.48224837892492e-06
10	XR10585_UV-DAMPS_3.36E+05	1.81528999701637	3.30631469166354e-05	Marshe_2025_GPNMB	9.033788960687e-05
11	XR10585_UV-DAMPS_3.36E+05	-1.09335084701973	0.265162200282087	apoptosis	0.312963549312532
12	XR10585_UV-DAMPS_3.36E+05	1.69177349350024	0.000444660283020397	hnDAM	0.00104254809600052
13	XR10585_UV-DAMPS_6.72E+05	-2.32914295141187	8.04115771102395e-26	Haney_2024_LDAM	1.55015651429184e-24
14	XR10585_UV-DAMPS_6.72E+05	2.0606319832084	1.27819712476301e-09	KerenShaul_2017_DAM	7.64714486711666e-09
15	XR10585_UV-DAMPS_6.72E+05	1.94993624737033	1.22867039433411e-05	Krasemann_2017_MGnD	3.67541919684429e-05
16	XR10585_UV-DAMPS_6.72E+05	1.78009218200774	0.000106108156806399	Marshe_2025_GPNMB	0.000270731841263386
17	XR10585_UV-DAMPS_6.72E+05	-1.01649146414883	0.392405063291139	apoptosis	0.440704075719529
18	XR10585_UV-DAMPS_6.72E+05	1.46849690330742	0.0133752423363672	hnDAM	0.0221009956700925
19	XR10585_IFNg_2.50E+00	-1.52553724351209	2.65182646794744e-06	Haney_2024_LDAM	9.20183784377762e-06
20	XR10585_IFNg_2.50E+00	-1.28999924917545	0.0204175722538039	KerenShaul_2017_DAM	0.0326492975671427
21	XR10585_IFNg_2.50E+00	1.38886700766573	0.0285233579055835	Krasemann_2017_MGnD	0.0439893564143888
22	XR10585_IFNg_2.50E+00	-1.23808657375583	0.0843091334894614	Marshe_2025_GPNMB	0.116092338574774
23	XR10585_IFNg_2.50E+00	2.01363755576442	1.9163690533232e-07	apoptosis	8.41746913295129e-07
24	XR10585_IFNg_2.50E+00	-1.4650638835821	0.00803760036304904	hnDAM	0.0143765326081341
25	XR10585_IFNg_1.25E+01	-2.14899715326377	4.85532591433646e-19	Haney_2024_LDAM	5.80964859405087e-18
26	XR10585_IFNg_1.25E+01	1.0934012045445	0.256778309409888	KerenShaul_2017_DAM	0.30514408686723
27	XR10585_IFNg_1.25E+01	1.54319308368351	0.00879816749106901	Krasemann_2017_MGnD	0.0153415282381957
28	XR10585_IFNg_1.25E+01	-1.19254206764599	0.135593220338983	Marshe_2025_GPNMB	0.173619363312277
29	XR10585_IFNg_1.25E+01	1.96863303935488	8.29227737659332e-06	apoptosis	2.5922704952053e-05
30	XR10585_IFNg_1.25E+01	-1.4853862264233	0.008759529280803	hnDAM	0.0153415282381957
31	XR10585_IFNg_2.50E+01	-2.38148363841812	2.93396601588741e-27	Haney_2024_LDAM	7.83143236548408e-26
32	XR10585_IFNg_2.50E+01	1.10916728793888	0.204545454545455	KerenShaul_2017_DAM	0.249043062200957
33	XR10585_IFNg_2.50E+01	1.51142829577054	0.00728183728358455	Krasemann_2017_MGnD	0.0131576332759888
34	XR10585_IFNg_2.50E+01	-1.14245634572666	0.183823529411765	Marshe_2025_GPNMB	0.226999162654386
35	XR10585_IFNg_2.50E+01	2.09435229727061	7.77409203040336e-08	apoptosis	3.59681324606662e-07
36	XR10585_IFNg_2.50E+01	-1.52562046029169	0.00572200280301798	hnDAM	0.0107591349097473
37	DA10634_Entinostat_1.00E-07	-1.55895685390499	2.70107310920155e-06	Haney_2024_LDAM	9.27992444448455e-06
38	DA10634_Entinostat_1.00E-07	1.13940459620948	0.178451178451178	KerenShaul_2017_DAM	0.221944655636412
39	DA10634_Entinostat_1.00E-07	0.952609454519286	0.551601423487544	Krasemann_2017_MGnD	0.588940596769778
40	DA10634_Entinostat_1.00E-07	0.93170910196658	0.586620926243568	Marshe_2025_GPNMB	0.62440939081754
41	DA10634_Entinostat_1.00E-07	-1.08774668286788	0.251889168765743	apoptosis	0.300362685779082
42	DA10634_Entinostat_1.00E-07	0.862266131919635	0.754716981132076	hnDAM	0.779424977538185
43	DA10634_Entinostat_1.00E-06	-2.20174705936968	3.04219204596732e-19	Haney_2024_LDAM	3.77014514268092e-18
44	DA10634_Entinostat_1.00E-06	-0.989154737713822	0.470899470899471	KerenShaul_2017_DAM	0.517095305069989
45	DA10634_Entinostat_1.00E-06	-1.21671477130945	0.132075471698113	Krasemann_2017_MGnD	0.16974143955276
46	DA10634_Entinostat_1.00E-06	-0.885007088970537	0.723039215686274	Marshe_2025_GPNMB	0.748939127889962
47	DA10634_Entinostat_1.00E-06	-0.86638940602434	0.769041769041769	apoptosis	0.791861999577133
48	DA10634_Entinostat_1.00E-06	0.899963593593641	0.678451178451178	hnDAM	0.713401693704724
49	DA10634_Vorinostat_1.00E-07	-1.94568426907424	5.8395391921604e-14	Haney_2024_LDAM	5.33242131494647e-13
50	DA10634_Vorinostat_1.00E-07	-1.80669213701778	3.14733526618328e-06	KerenShaul_2017_DAM	1.06031586152e-05
51	DA10634_Vorinostat_1.00E-07	-1.61161059512742	0.00284200737433436	Krasemann_2017_MGnD	0.00583536425381079
52	DA10634_Vorinostat_1.00E-07	-1.75895095398339	0.000168202866229918	Marshe_2025_GPNMB	0.000416902818441296
53	DA10634_Vorinostat_1.00E-07	-1.55567430483506	0.00305214212731525	apoptosis	0.00615751929173484
54	DA10634_Vorinostat_1.00E-07	-1.5530025214968	0.00420506808666027	hnDAM	0.00810643681150619
55	DA10634_Vorinostat_1.00E-06	-2.47752495213032	1.79953904791623e-24	Haney_2024_LDAM	3.12220024813467e-23
56	DA10634_Vorinostat_1.00E-06	-1.5512089481511	0.000915034300477839	KerenShaul_2017_DAM	0.00203536475811417
57	DA10634_Vorinostat_1.00E-06	-1.41031832634214	0.0245426590763764	Krasemann_2017_MGnD	0.0387104668159209
58	DA10634_Vorinostat_1.00E-06	-1.53901730987831	0.00644553721421433	Marshe_2025_GPNMB	0.0118968160283637
59	DA10634_Vorinostat_1.00E-06	-1.49807826281372	0.00665364714807128	apoptosis	0.0121516608441091
60	DA10634_Vorinostat_1.00E-06	-1.34140106596189	0.0557692307692308	hnDAM	0.0793111601513241
61	DA10682_Apilimod_1.00E-08	-2.51296008879537	1.35313066111207e-33	Haney_2024_LDAM	5.21707043784321e-32
62	DA10682_Apilimod_1.00E-08	1.8786473603322	7.17785168557797e-07	KerenShaul_2017_DAM	2.7674605943284e-06
63	DA10682_Apilimod_1.00E-08	2.08508639100992	6.63756906710481e-07	Krasemann_2017_MGnD	2.58790614189367e-06
64	DA10682_Apilimod_1.00E-08	2.40959833678674	1.50239530117303e-11	Marshe_2025_GPNMB	1.08610660313967e-10
65	DA10682_Apilimod_1.00E-08	1.0720771734784	0.28673835125448	apoptosis	0.335450678587933
66	DA10682_Apilimod_1.00E-08	2.32244371509122	1.89527116383368e-10	hnDAM	1.24086621481186e-09
67	DA10682_Apilimod_1.00E-07	-2.37898905005829	1.48146927295758e-31	Haney_2024_LDAM	4.28391531430233e-30
68	DA10682_Apilimod_1.00E-07	1.36658371038154	0.0163296908102949	KerenShaul_2017_DAM	0.026602829629917
69	DA10682_Apilimod_1.00E-07	1.6934606702306	0.000591922577379237	Krasemann_2017_MGnD	0.00135129693651707
70	DA10682_Apilimod_1.00E-07	1.9201689630934	7.3540954326714e-06	Marshe_2025_GPNMB	2.3198828319427e-05
71	DA10682_Apilimod_1.00E-07	1.24637883703128	0.0902872777017784	apoptosis	0.121432889002004
72	DA10682_Apilimod_1.00E-07	1.92216369784602	7.15667305683161e-06	hnDAM	2.2783170190097e-05
73	DA10682_Apilimod_1.00E-06	-2.46159785028899	1.38973482324594e-32	Haney_2024_LDAM	4.82237983666342e-31
74	DA10682_Apilimod_1.00E-06	1.43161236300329	0.00553924753816382	KerenShaul_2017_DAM	0.01050338194395
75	DA10682_Apilimod_1.00E-06	1.56560232019073	0.00536904248174142	Krasemann_2017_MGnD	0.0102365809954081
76	DA10682_Apilimod_1.00E-06	1.7240439654275	0.000298622608499425	Marshe_2025_GPNMB	0.000719597535759032
77	DA10682_Apilimod_1.00E-06	1.40438047714527	0.0132179684786096	apoptosis	0.0219456223065911
78	DA10682_Apilimod_1.00E-06	1.67545735280593	0.000686678854396292	hnDAM	0.00155736968938244
79	DA10682_Vacuolin_1.00E-07	-1.91369484771838	3.93794349560393e-12	Haney_2024_LDAM	3.2534914118442e-11
80	DA10682_Vacuolin_1.00E-07	1.82997488589338	3.13219877117669e-06	KerenShaul_2017_DAM	1.06031586152e-05
81	DA10682_Vacuolin_1.00E-07	2.02063934479554	6.20676771296068e-06	Krasemann_2017_MGnD	1.9942114781457e-05
82	DA10682_Vacuolin_1.00E-07	2.54813888807119	1.37792405542446e-11	Marshe_2025_GPNMB	1.01731839836657e-10
83	DA10682_Vacuolin_1.00E-07	0.966481058361014	0.536926147704591	apoptosis	0.578612960414575
84	DA10682_Vacuolin_1.00E-07	2.56619182343558	7.4318672537216e-12	hnDAM	5.73079541564755e-11
85	DA10682_Vacuolin_1.00E-06	-2.39723299566432	6.58525868982701e-27	Haney_2024_LDAM	1.63220340383569e-25
86	DA10682_Vacuolin_1.00E-06	1.45454529266648	0.00385531664268916	KerenShaul_2017_DAM	0.00755816313566745
87	DA10682_Vacuolin_1.00E-06	1.70831887689212	0.00134776371352852	Krasemann_2017_MGnD	0.00286916569689814
88	DA10682_Vacuolin_1.00E-06	2.0840242208859	2.04780642523205e-06	Marshe_2025_GPNMB	7.25090642403594e-06
89	DA10682_Vacuolin_1.00E-06	1.42031349193051	0.0101269293637475	apoptosis	0.0173105639863073
90	DA10682_Vacuolin_1.00E-06	2.25662335094798	3.0611616587306e-08	hnDAM	1.49608886701341e-07
91	DA10682_Vacuolin_1.00E-05	-2.52682092966715	2.15684623699993e-32	Haney_2024_LDAM	6.80386949308161e-31
92	DA10682_Vacuolin_1.00E-05	1.14850993409215	0.165714285714286	KerenShaul_2017_DAM	0.208343685300207
93	DA10682_Vacuolin_1.00E-05	1.36493941792575	0.0504885993485342	Krasemann_2017_MGnD	0.0740613045691113
94	DA10682_Vacuolin_1.00E-05	1.58376567419337	0.00322679295770491	Marshe_2025_GPNMB	0.00643504112829657
95	DA10682_Vacuolin_1.00E-05	1.36980320158074	0.0252120923445757	apoptosis	0.0394080902863413
96	DA10682_Vacuolin_1.00E-05	1.84669703777741	6.39436966174737e-05	hnDAM	0.000168094414592904
97	DA10682_Ibrutinib_1.00E-08	-1.56499497594723	1.39345084436868e-05	Haney_2024_LDAM	3.96333969668798e-05
98	DA10682_Ibrutinib_1.00E-08	1.91332922186425	1.07577868216038e-06	KerenShaul_2017_DAM	4.01392691085649e-06
99	DA10682_Ibrutinib_1.00E-08	2.40712167087196	1.14599195334102e-08	Krasemann_2017_MGnD	6.11783396629743e-08
100	DA10682_Ibrutinib_1.00E-08	2.04557069977458	8.88062301894898e-06	Marshe_2025_GPNMB	2.75140731033509e-05
101	DA10682_Ibrutinib_1.00E-08	1.11341686000647	0.235412474849095	apoptosis	0.282657885026421
102	DA10682_Ibrutinib_1.00E-08	2.22436662544574	2.79432053299102e-07	hnDAM	1.16822798186492e-06
103	DA10682_Ibrutinib_1.00E-07	-2.68686836651919	1.19726222682982e-39	Haney_2024_LDAM	6.75742632933664e-38
104	DA10682_Ibrutinib_1.00E-07	1.88773942888178	2.9669220066797e-07	KerenShaul_2017_DAM	1.22562135275935e-06
105	DA10682_Ibrutinib_1.00E-07	2.09877870661789	7.45055202576297e-07	Krasemann_2017_MGnD	2.84103467356016e-06
106	DA10682_Ibrutinib_1.00E-07	2.06318352682154	1.22056625055645e-06	Marshe_2025_GPNMB	4.45827883097989e-06
107	DA10682_Ibrutinib_1.00E-07	-0.985891170922706	0.477040816326531	apoptosis	0.522186634906329
108	DA10682_Ibrutinib_1.00E-07	2.36672187282917	5.90651131296041e-10	hnDAM	3.72647168290412e-09
109	DA10682_Ibrutinib_1.00E-06	-2.71768409657459	3.97717034206978e-42	Haney_2024_LDAM	3.45019527174553e-40
110	DA10682_Ibrutinib_1.00E-06	1.48602469303272	0.00259940991199902	KerenShaul_2017_DAM	0.00540116909858479
111	DA10682_Ibrutinib_1.00E-06	1.89118278542689	5.38246274413793e-05	Krasemann_2017_MGnD	0.00014257363146686
112	DA10682_Ibrutinib_1.00E-06	1.75783746888438	0.000161460129626956	Marshe_2025_GPNMB	0.000403069532234201
113	DA10682_Ibrutinib_1.00E-06	-1.04241660208274	0.328798185941043	apoptosis	0.379133498338796
114	DA10682_Ibrutinib_1.00E-06	2.04043223985751	6.29503911658194e-07	hnDAM	2.48224837892492e-06
115	DA10682_Spebrutinib_1.00E-07	-2.68033555132072	1.33775965734315e-44	Haney_2024_LDAM	1.54734200366024e-42
116	DA10682_Spebrutinib_1.00E-07	1.73638690804431	1.35040978667166e-05	KerenShaul_2017_DAM	3.95234381702073e-05
117	DA10682_Spebrutinib_1.00E-07	1.96215964532107	1.26580572772173e-05	Krasemann_2017_MGnD	3.75414177367044e-05
118	DA10682_Spebrutinib_1.00E-07	1.02155722730251	0.397363465160075	Marshe_2025_GPNMB	0.441939494905597
119	DA10682_Spebrutinib_1.00E-07	0.933940755224974	0.598880597014925	apoptosis	0.633571851110302
120	DA10682_Spebrutinib_1.00E-07	-1.19498238271932	0.131634819532909	hnDAM	0.16974143955276
121	DA10682_Spebrutinib_1.00E-06	-3.08501646120091	1e-50	Haney_2024_LDAM	1.735e-48
122	DA10682_Spebrutinib_1.00E-06	1.051964040183	0.328836424957841	KerenShaul_2017_DAM	0.379133498338796
123	DA10682_Spebrutinib_1.00E-06	1.30725490591595	0.0578947368421053	Krasemann_2017_MGnD	0.0816645271715875
124	DA10682_Spebrutinib_1.00E-06	0.973878181105777	0.514991181657848	Marshe_2025_GPNMB	0.560194169389572
125	DA10682_Spebrutinib_1.00E-06	-0.867484568828847	0.789081885856079	apoptosis	0.807703287292211
126	DA10682_Spebrutinib_1.00E-06	0.96987176652942	0.523809523809524	hnDAM	0.566236463432725
127	DA10682_Spebrutinib_1.00E-05	-2.80505629918774	5.32949512229595e-41	Haney_2024_LDAM	3.69866961487339e-39
128	DA10682_Spebrutinib_1.00E-05	-1.20448074997134	0.0472624462099387	KerenShaul_2017_DAM	0.0700857642514902
129	DA10682_Spebrutinib_1.00E-05	0.660577349225857	0.984352773826458	Krasemann_2017_MGnD	0.984352773826458
130	DA10682_Spebrutinib_1.00E-05	-1.2368478438641	0.0963455149501661	Marshe_2025_GPNMB	0.128091546696198
131	DA10682_Spebrutinib_1.00E-05	-1.1587632707407	0.121863799283154	apoptosis	0.158972700568626
132	DA10682_Spebrutinib_1.00E-05	-0.982582812701856	0.521594684385382	hnDAM	0.565604235880399
133	Haage_2025_Ent_HMC3	0.855973265697859	0.880281690140845	Haney_2024_LDAM	0.895770517533353
134	Haage_2025_Ent_HMC3	1.45304634169182	0.00663331285012051	KerenShaul_2017_DAM	0.0121516608441091
135	Haage_2025_Ent_HMC3	-1.0857363791508	0.258503401360544	Krasemann_2017_MGnD	0.306145666457709
136	Haage_2025_Ent_HMC3	1.75428901094139	0.000183410617500742	Marshe_2025_GPNMB	0.000448193551216601
137	Haage_2025_Ent_HMC3	0.946788665253604	0.595696489241223	apoptosis	0.632130525280442
138	Haage_2025_Ent_HMC3	1.78671224807087	4.2591947436633e-05	hnDAM	0.000115464107503997
139	Haage_2025_Vor_HMC3	0.927113293189282	0.693018480492813	Haney_2024_LDAM	0.722154392585604
140	Haage_2025_Vor_HMC3	1.58625658418122	0.000963711779588389	KerenShaul_2017_DAM	0.00212998718163803
141	Haage_2025_Vor_HMC3	1.28476887516458	0.114355231143552	Krasemann_2017_MGnD	0.149740623421935
142	Haage_2025_Vor_HMC3	1.84394712815157	2.51783303325119e-05	Marshe_2025_GPNMB	6.93403224236638e-05
143	Haage_2025_Vor_HMC3	0.885353830544879	0.68997668997669	apoptosis	0.721150335608167
144	Haage_2025_Vor_HMC3	1.75899974085108	9.1832138945924e-05	hnDAM	0.000237804121001758
145	Haage_2025_Vor_iMblue	-1.99186342636584	1.06137748822047e-16	Haney_2024_LDAM	1.15093121378907e-15
146	Haage_2025_Vor_iMblue	1.36135143881769	0.0502309476089169	KerenShaul_2017_DAM	0.0740613045691113
147	Haage_2025_Vor_iMblue	1.22303663910929	0.180616740088106	Krasemann_2017_MGnD	0.223835745752045
148	Haage_2025_Vor_iMblue	1.40564059798223	0.0741573033707865	Marshe_2025_GPNMB	0.103760420442189
149	Haage_2025_Vor_iMblue	-1.33883177101086	0.0665499124343257	apoptosis	0.0934931968206924
150	Haage_2025_Vor_iMblue	1.23997705510792	0.174778761061947	hnDAM	0.218159101037754
151	Haage_2025_Vor_iMorange	-1.94152338776844	3.78286579361504e-16	Haney_2024_LDAM	3.97774069813461e-15
152	Haage_2025_Vor_iMorange	-1.0237488265419	0.420454545454545	KerenShaul_2017_DAM	0.464642443543717
153	Haage_2025_Vor_iMorange	-0.867032475704514	0.695384615384615	Krasemann_2017_MGnD	0.722450483648089
154	Haage_2025_Vor_iMorange	1.12711200558698	0.210374639769452	Marshe_2025_GPNMB	0.255244755244755
155	Haage_2025_Vor_iMorange	-1.31785932962321	0.0540540540540541	apoptosis	0.0775072593254411
156	Haage_2025_Vor_iMorange	1.15002940755249	0.194366197183099	hnDAM	0.238321803613199
157	Dolan_2023_Ab_iM	4.7362780148288	9.72568267697247e-15	Haney_2024_LDAM	9.12111321326878e-14
158	Dolan_2023_Ab_iM	3.55463929112722	8.21612764705674e-09	KerenShaul_2017_DAM	4.45468170863858e-08
159	Dolan_2023_Ab_iM	1.19990587242067	0.220883534136546	Krasemann_2017_MGnD	0.267061276464744
160	Dolan_2023_Ab_iM	5.72426525251693	1.50046683687261e-22	Marshe_2025_GPNMB	2.26374779302085e-21
161	Dolan_2023_Ab_iM	2.12230409026476	0.00277133329058515	apoptosis	0.00572412292757766
162	Dolan_2023_Ab_iM	6.13308502574015	2.5551964199261e-26	hnDAM	5.54158223571472e-25
163	Dolan_2023_Apop_iM	-1.95087596088236	2.57774393126408e-18	Haney_2024_LDAM	2.88541014241496e-17
164	Dolan_2023_Apop_iM	2.06629192723096	2.03333053791053e-12	KerenShaul_2017_DAM	1.76391424163738e-11
165	Dolan_2023_Apop_iM	1.87975076073226	1.09828088136357e-05	Krasemann_2017_MGnD	3.34301285818562e-05
166	Dolan_2023_Apop_iM	2.57565642159437	1.17480271662294e-24	Marshe_2025_GPNMB	2.14556075088504e-23
167	Dolan_2023_Apop_iM	1.2731508299485	0.0545171339563863	apoptosis	0.0778495698883376
168	Dolan_2023_Apop_iM	2.60246813273461	2.08944991529074e-26	hnDAM	4.83359413737257e-25
169	Dolan_2023_Myln_iM	-1.62321109190373	1.77693532123505e-07	Haney_2024_LDAM	8.00774748660472e-07
170	Dolan_2023_Myln_iM	1.96604285230104	8.04094754824297e-09	KerenShaul_2017_DAM	4.428902855937e-08
171	Dolan_2023_Myln_iM	1.64752927113078	0.0018303645854745	Krasemann_2017_MGnD	0.00384931218884638
172	Dolan_2023_Myln_iM	2.44871443797102	9.53455055251712e-16	Marshe_2025_GPNMB	9.45282583349554e-15
173	Dolan_2023_Myln_iM	1.26171594392226	0.0872374798061389	apoptosis	0.119649824081938
174	Dolan_2023_Myln_iM	2.59317403832813	5.64980972035535e-20	hnDAM	7.84193589185323e-19
175	Dolan_2023_Syn_iM	1.34334126513433	0.00320851833325996	Haney_2024_LDAM	0.00643504112829657
176	Dolan_2023_Syn_iM	1.95118037103884	2.80999275758862e-08	KerenShaul_2017_DAM	1.41314128533805e-07
177	Dolan_2023_Syn_iM	1.73098980212488	0.00100305389588546	Krasemann_2017_MGnD	0.0022029095055206
178	Dolan_2023_Syn_iM	2.33708927987053	7.3558144875509e-16	Marshe_2025_GPNMB	7.50725772700048e-15
179	Dolan_2023_Syn_iM	1.33642927928635	0.0518962075848303	apoptosis	0.0753472135227453
180	Dolan_2023_Syn_iM	2.41346970756975	6.82007548694284e-20	hnDAM	9.10217766911218e-19
181	Tuddenham_2024_Camptothecin_HMC3	-1.79459619039785	2.46345828168794e-09	Haney_2024_LDAM	1.42470003957619e-08
182	Tuddenham_2024_Camptothecin_HMC3	2.55467340719587	3.355931001064e-15	KerenShaul_2017_DAM	3.23474460380336e-14
183	Tuddenham_2024_Camptothecin_HMC3	2.58134037721625	5.12245932811508e-10	Krasemann_2017_MGnD	3.29165442010358e-09
184	Tuddenham_2024_Camptothecin_HMC3	-1.45089877335732	0.0323788301468581	Marshe_2025_GPNMB	0.0494953923390298
185	Tuddenham_2024_Camptothecin_HMC3	1.51097089770877	0.00389337444230358	apoptosis	0.00758989287347944
186	Tuddenham_2024_Camptothecin_HMC3	-2.14543888163469	4.11913882794983e-07	hnDAM	1.66202462011464e-06
187	Tuddenham_2024_Narciclasine_HMC3	1.3249301784273	0.00138459404682523	Haney_2024_LDAM	0.00292959837956314
188	Tuddenham_2024_Narciclasine_HMC3	-1.95397729394269	6.34448109380875e-08	KerenShaul_2017_DAM	2.97504721561032e-07
189	Tuddenham_2024_Narciclasine_HMC3	-2.32534152109105	3.59769276859555e-09	Krasemann_2017_MGnD	2.04655637820108e-08
190	Tuddenham_2024_Narciclasine_HMC3	-1.67794892341362	0.000876768935395946	Marshe_2025_GPNMB	0.00196283110053157
191	Tuddenham_2024_Narciclasine_HMC3	-1.20829020442642	0.0978260869565217	apoptosis	0.129070920813358
192	Tuddenham_2024_Narciclasine_HMC3	-1.39366297119808	0.0253731857227582	hnDAM	0.0394820423578345
193	Tuddenham_2024_Torin2_HMC3	-1.44436201383462	4.47884959282041e-05	Haney_2024_LDAM	0.000120477582070441
194	Tuddenham_2024_Torin2_HMC3	-1.1332605530071	0.145695364238411	KerenShaul_2017_DAM	0.184512012374921
195	Tuddenham_2024_Torin2_HMC3	-1.38014335403703	0.0335149455390606	Krasemann_2017_MGnD	0.0510073951844476
196	Tuddenham_2024_Torin2_HMC3	-1.35083463318709	0.0277109855237786	Marshe_2025_GPNMB	0.0429272856104963
197	Tuddenham_2024_Torin2_HMC3	-1.22766946638152	0.0887949260042283	apoptosis	0.120358747357294
198	Tuddenham_2024_Torin2_HMC3	-1.15787948205109	0.171306209850107	hnDAM	0.214596587790567
199	Chang_2025_LPS_iM	-1.34543228660782	0.00117869474704576	Haney_2024_LDAM	0.00257237155487344
200	Chang_2025_LPS_iM	2.07464061973362	7.00554010273807e-09	KerenShaul_2017_DAM	3.92084260588727e-08
201	Chang_2025_LPS_iM	1.29220508960749	0.0771558245083207	Krasemann_2017_MGnD	0.107522373913202
202	Chang_2025_LPS_iM	-1.35079958003507	0.0468676431598371	Marshe_2025_GPNMB	0.0697985930320321
203	Chang_2025_LPS_iM	2.19111806463348	1.23089468610854e-08	apoptosis	6.47152206181308e-08
204	Chang_2025_LPS_iM	1.23175767491528	0.123893805309735	hnDAM	0.161015544728382
205	Chang_2025_synPFF_iM	-1.24437284638053	0.00236105850206814	Haney_2024_LDAM	0.00493546566396172
206	Chang_2025_synPFF_iM	1.08505850394758	0.283065512978986	KerenShaul_2017_DAM	0.332961806792232
207	Chang_2025_synPFF_iM	-1.16952139346532	0.154385964912281	Krasemann_2017_MGnD	0.19480701754386
208	Chang_2025_synPFF_iM	1.19591998716874	0.139344262295082	Marshe_2025_GPNMB	0.177545206116635
209	Chang_2025_synPFF_iM	1.23952140788652	0.0973333333333333	apoptosis	0.128910941475827
210	Chang_2025_synPFF_iM	1.0230584842318	0.405737704918033	hnDAM	0.449811449222228
211	Chang_2025_synFib_iM	1.58876365214746	2.54906283884285e-07	Haney_2024_LDAM	1.09200593219564e-06
212	Chang_2025_synFib_iM	1.34492385352855	0.0200853463407887	KerenShaul_2017_DAM	0.0322667369456188
213	Chang_2025_synFib_iM	-0.833055484709792	0.891891891891892	Krasemann_2017_MGnD	0.902292963517453
214	Chang_2025_synFib_iM	-1.18189044951636	0.13968253968254	Marshe_2025_GPNMB	0.177545206116635
215	Chang_2025_synFib_iM	1.69674422226497	0.00012362846745495	apoptosis	0.000313131957714362
216	Chang_2025_synFib_iM	-1.52930743844197	0.00292502999484957	hnDAM	0.005935587182531
217	Coburn_2025_IFNA_iM	2.00736140626883	5.73672985138717e-21	Haney_2024_LDAM	8.29435524346394e-20
218	Coburn_2025_IFNA_iM	1.29739122083126	0.0340775558166862	KerenShaul_2017_DAM	0.0516371697309613
219	Coburn_2025_IFNA_iM	1.49381514935542	0.00823322713726014	Krasemann_2017_MGnD	0.0146509221365604
220	Coburn_2025_IFNA_iM	1.69367279420898	0.000361794642162753	Marshe_2025_GPNMB	0.000859881786510104
221	Coburn_2025_IFNA_iM	1.62714872183541	0.000551419300924513	apoptosis	0.00127561664947204
222	Coburn_2025_IFNA_iM	1.54473419085821	0.00352829147357884	hnDAM	0.00695634739393101
223	Coburn_2025_IFNB_iM	1.21070560864316	0.0311059907834101	Haney_2024_LDAM	0.047760083193997
224	Coburn_2025_IFNB_iM	1.28086919894745	0.0505836575875486	KerenShaul_2017_DAM	0.0740613045691113
225	Coburn_2025_IFNB_iM	1.48112332185315	0.00937144611993569	Krasemann_2017_MGnD	0.0161785661871527
226	Coburn_2025_IFNB_iM	1.81130617143124	5.16121214379396e-05	Marshe_2025_GPNMB	0.000137764662607423
227	Coburn_2025_IFNB_iM	1.64832701559432	0.000392778519171105	apoptosis	0.000927171062261043
228	Coburn_2025_IFNB_iM	1.64714150404189	0.00127369336004036	hnDAM	0.00272821972798769
229	Coburn_2025_IFNG_iM	-1.59140745076529	8.57729744759616e-10	Haney_2024_LDAM	5.31486109699262e-09
230	Coburn_2025_IFNG_iM	1.58831656052732	9.30854063635504e-05	KerenShaul_2017_DAM	0.000239263970430756
231	Coburn_2025_IFNG_iM	1.73431507754911	7.31890141841099e-05	Krasemann_2017_MGnD	0.000190951788886362
232	Coburn_2025_IFNG_iM	1.67882854094189	0.000139072974239314	Marshe_2025_GPNMB	0.000349697985949578
233	Coburn_2025_IFNG_iM	1.84031381765434	9.61772924361941e-07	apoptosis	3.62755657340863e-06
234	Coburn_2025_IFNG_iM	1.45617958189459	0.00831611247202427	hnDAM	0.0147229134071042
235	Smit_2022_LPS_MDMi	-1.57098403550321	2.40562642141867e-07	Haney_2024_LDAM	1.04344046029035e-06
236	Smit_2022_LPS_MDMi	-2.11658530648	4.52537454423844e-11	KerenShaul_2017_DAM	3.01981724394373e-10
237	Smit_2022_LPS_MDMi	-1.43867291759927	0.0159386486672866	Krasemann_2017_MGnD	0.0260882598469266
238	Smit_2022_LPS_MDMi	-2.10795674979331	2.14990256199403e-08	Marshe_2025_GPNMB	1.09708263089989e-07
239	Smit_2022_LPS_MDMi	2.00490341904428	1.90347216136382e-07	apoptosis	8.41746913295129e-07
240	Smit_2022_LPS_MDMi	-1.98028617401177	1.37114875592767e-06	hnDAM	4.90503730213301e-06
241	Smit_2022_Ab_MDMi	1.25266828175862	0.00893411171383494	Haney_2024_LDAM	0.0155006838235036
242	Smit_2022_Ab_MDMi	0.296117358982574	0.787518573551263	KerenShaul_2017_DAM	0.807703287292211
243	Smit_2022_Ab_MDMi	0.788527073482511	0.5108153078203	Krasemann_2017_MGnD	0.557399093753597
244	Smit_2022_Ab_MDMi	-0.169688774573953	0.979848866498741	Marshe_2025_GPNMB	0.98268079963891
245	Smit_2022_Ab_MDMi	1.6344782465515	0.351046698872786	apoptosis	0.402023777256953
246	Smit_2022_Ab_MDMi	1.93986119385311	0.0876897133220911	hnDAM	0.119796576861282
247	Couch_2023_IL6_iM	-1.43930235712511	1.35541473840192e-05	Haney_2024_LDAM	3.95234381702073e-05
248	Couch_2023_IL6_iM	0.818019557077956	0.888748419721871	KerenShaul_2017_DAM	0.901741817671021
249	Couch_2023_IL6_iM	-0.791007521829865	0.920265780730897	Krasemann_2017_MGnD	0.92560065482209
250	Couch_2023_IL6_iM	1.50402900695541	0.00958244784699827	Marshe_2025_GPNMB	0.0164609376381604
251	Couch_2023_IL6_iM	1.76053319241877	2.23702158020524e-05	apoptosis	6.20997190664973e-05
252	Couch_2023_IL6_iM	1.55036881111425	0.00598245983881345	hnDAM	0.0111608256132703
253	Nomura_2023_bhb_iM	-1.69677204237177	2.1067355021389e-08	Haney_2024_LDAM	1.09110032722716e-07
254	Nomura_2023_bhb_iM	1.62221228664529	0.000357072431813315	KerenShaul_2017_DAM	0.000854511267856691
255	Nomura_2023_bhb_iM	1.25806064861573	0.109350237717908	Krasemann_2017_MGnD	0.143729289727705
256	Nomura_2023_bhb_iM	-1.48047136104067	0.0071261687954085	Marshe_2025_GPNMB	0.0129464951413966
257	Nomura_2023_bhb_iM	1.02969787792705	0.395007342143906	apoptosis	0.440731664707188
258	Nomura_2023_bhb_iM	-1.30156452145061	0.0560114960332573	hnDAM	0.0793305678511848
259	Nomura_2023_bhblps_iM	NA	NA	Haney_2024_LDAM	NA
260	Nomura_2023_bhblps_iM	0.914504981921342	0.689583333333333	KerenShaul_2017_DAM	0.721150335608167
261	Nomura_2023_bhblps_iM	-1.20225103424762	0.130790031371944	Krasemann_2017_MGnD	0.16934380927636
262	Nomura_2023_bhblps_iM	1.06538049128577	0.367003367003367	Marshe_2025_GPNMB	0.416177020752184
263	Nomura_2023_bhblps_iM	1.73164502676515	2.13465837694547e-05	apoptosis	5.97360045806515e-05
264	Nomura_2023_bhblps_iM	-1.36553956939149	0.0164424957159406	hnDAM	0.0266614299693056
265	Nomura_2023_lps_iM	0.880681030403552	0.858858858858859	Haney_2024_LDAM	0.876541247129482
266	Nomura_2023_lps_iM	0.972225601859353	0.54989604989605	KerenShaul_2017_DAM	0.588931880598547
267	Nomura_2023_lps_iM	-1.33437717833959	0.0241195626743911	Krasemann_2017_MGnD	0.0382168413151311
268	Nomura_2023_lps_iM	0.975419771801022	0.549835706462212	Marshe_2025_GPNMB	0.588931880598547
269	Nomura_2023_lps_iM	1.67399812080673	1.37297088725812e-05	apoptosis	3.96333969668798e-05
270	Nomura_2023_lps_iM	-1.2957233062122	0.01184573767616	hnDAM	0.0199537425904249
271	Vandermeulen_2024_APOEASO-1W_iMXeno	-2.45428127502315	1e-50	Haney_2024_LDAM	1.735e-48
272	Vandermeulen_2024_APOEASO-1W_iMXeno	-1.52978937390519	0.000778204822020411	KerenShaul_2017_DAM	0.00175348748857846
273	Vandermeulen_2024_APOEASO-1W_iMXeno	-1.87560480100989	5.77457855037725e-06	Krasemann_2017_MGnD	1.87269042708496e-05
274	Vandermeulen_2024_APOEASO-1W_iMXeno	-1.33590829100514	0.0521861777150917	Marshe_2025_GPNMB	0.0754525152797367
275	Vandermeulen_2024_APOEASO-1W_iMXeno	-1.33757328053249	0.0405405405405405	apoptosis	0.0608985608985609
276	Vandermeulen_2024_APOEASO-1W_iMXeno	-1.1067707736946	0.287114845938375	hnDAM	0.335450678587933
277	Vandermeulen_2024_APOEASO-4W_iMXeno	-2.11946904323158	3.83844992284171e-37	Haney_2024_LDAM	1.66492765403259e-35
278	Vandermeulen_2024_APOEASO-4W_iMXeno	-1.66712665717173	1.06692604768567e-05	KerenShaul_2017_DAM	3.27631273050379e-05
279	Vandermeulen_2024_APOEASO-4W_iMXeno	-1.87878382132012	1.25924309605112e-06	Krasemann_2017_MGnD	4.55163910760145e-06
280	Vandermeulen_2024_APOEASO-4W_iMXeno	-1.52892442300105	0.00573613820836674	Marshe_2025_GPNMB	0.0107591349097473
281	Vandermeulen_2024_APOEASO-4W_iMXeno	-1.33931293399174	0.0535307517084282	apoptosis	0.0770753976880689
282	Vandermeulen_2024_APOEASO-4W_iMXeno	-1.27991768220767	0.0956937799043062	hnDAM	0.127714390872286
283	Vandermeulen_2024_TREM2ASO-1W_iMXeno	-2.21597121880438	1.36316957652324e-39	Haney_2024_LDAM	6.75742632933664e-38
284	Vandermeulen_2024_TREM2ASO-1W_iMXeno	-1.98294950514022	7.75668466384617e-12	KerenShaul_2017_DAM	5.8512382138144e-11
285	Vandermeulen_2024_TREM2ASO-1W_iMXeno	-1.9369363363407	2.74097436040765e-07	Krasemann_2017_MGnD	1.1599001256847e-06
286	Vandermeulen_2024_TREM2ASO-1W_iMXeno	-1.64067415896914	0.0012552921640022	Marshe_2025_GPNMB	0.00272241488067977
287	Vandermeulen_2024_TREM2ASO-1W_iMXeno	-1.54008506603716	0.00528917858603366	apoptosis	0.0101400274549927
288	Vandermeulen_2024_TREM2ASO-1W_iMXeno	-1.26104379729021	0.0901639344262295	hnDAM	0.121432889002004
289	Vandermeulen_2024_TREM2ASO-4W_iMXeno	-2.0079015789078	2.17639496184205e-24	Haney_2024_LDAM	3.59623357980567e-23
290	Vandermeulen_2024_TREM2ASO-4W_iMXeno	-1.11132340370367	0.201234567901235	KerenShaul_2017_DAM	0.245874630499044
291	Vandermeulen_2024_TREM2ASO-4W_iMXeno	-1.53872681190574	0.00334625935260008	Krasemann_2017_MGnD	0.00663515425915558
292	Vandermeulen_2024_TREM2ASO-4W_iMXeno	2.00799001214877	1.14006293833227e-07	Marshe_2025_GPNMB	5.20528736317497e-07
293	Vandermeulen_2024_TREM2ASO-4W_iMXeno	-1.29810405897111	0.0432503276539974	apoptosis	0.0646890676549012
294	Vandermeulen_2024_TREM2ASO-4W_iMXeno	2.18191606773507	1.13547636765506e-09	hnDAM	6.91246139607555e-09
295	Okuzono_2021_Hyb87vsPBS_iMXeno	1.18564133882473	0.0512422360248447	Haney_2024_LDAM	0.0747103189101728
296	Okuzono_2021_Hyb87vsPBS_iMXeno	1.93290806351653	4.49666161057051e-08	KerenShaul_2017_DAM	2.16714108176107e-07
297	Okuzono_2021_Hyb87vsPBS_iMXeno	1.526984219585	0.0112368583079173	Krasemann_2017_MGnD	0.0191136756512122
298	Okuzono_2021_Hyb87vsPBS_iMXeno	2.35570356370233	2.83323479419248e-11	Marshe_2025_GPNMB	2.00639280323426e-10
299	Okuzono_2021_Hyb87vsPBS_iMXeno	1.55398835714072	0.00288703971443522	apoptosis	0.00589295753475895
300	Okuzono_2021_Hyb87vsPBS_iMXeno	2.3700626850443	3.75727690543201e-11	hnDAM	2.55642173761747e-10
301	Okuzono_2021_Hyb87vsIgG_iMXeno	1.27942550593406	0.0127210523945839	Haney_2024_LDAM	0.0213246627097614
302	Okuzono_2021_Hyb87vsIgG_iMXeno	1.79674722566545	5.73865607198631e-06	KerenShaul_2017_DAM	1.87269042708496e-05
303	Okuzono_2021_Hyb87vsIgG_iMXeno	1.49297407519524	0.0146385386991655	Krasemann_2017_MGnD	0.0240738053488646
304	Okuzono_2021_Hyb87vsIgG_iMXeno	2.34881701377823	3.1425495144573e-11	Marshe_2025_GPNMB	2.18092936303337e-10
305	Okuzono_2021_Hyb87vsIgG_iMXeno	1.45299991006542	0.0115153176691278	apoptosis	0.0194917816155481
306	Okuzono_2021_Hyb87vsIgG_iMXeno	2.26764931626223	1.59525771333143e-09	hnDAM	9.38227841569501e-09
307	PD_2025_cytokine.mix_THP1	-2.23377898818986	3.11521568829211e-26	Haney_2024_LDAM	6.3587049637492e-25
308	PD_2025_cytokine.mix_THP1	1.52102458557942	0.000499062506678035	KerenShaul_2017_DAM	0.00116224624038442
309	PD_2025_cytokine.mix_THP1	1.42605012854746	0.0129032461130994	Krasemann_2017_MGnD	0.0215260884675264
310	PD_2025_cytokine.mix_THP1	1.95444541332219	1.10632867909592e-06	Marshe_2025_GPNMB	4.08400054942856e-06
311	PD_2025_cytokine.mix_THP1	-1.10562355427776	0.227822580645161	apoptosis	0.27449456765233
312	PD_2025_cytokine.mix_THP1	1.63085965647569	0.00126486705766391	hnDAM	0.00272614204353649
313	PD_2025_IL4_THP1	-2.02134681105292	7.66075827779796e-20	Haney_2024_LDAM	9.84549304591072e-19
314	PD_2025_IL4_THP1	1.88351251762587	2.93144075185071e-08	KerenShaul_2017_DAM	1.45315705841742e-07
315	PD_2025_IL4_THP1	1.89325375744381	1.38649036265323e-05	Krasemann_2017_MGnD	3.96333969668798e-05
316	PD_2025_IL4_THP1	1.85647553196945	1.15899656145807e-05	Marshe_2025_GPNMB	3.49714614631262e-05
317	PD_2025_IL4_THP1	1.0445702438473	0.357142857142857	apoptosis	0.40765977443609
318	PD_2025_IL4_THP1	1.38947339763141	0.0249786200271577	hnDAM	0.0392198242055372
319	PD_2025_3F_THP1	-1.02914946940181	0.329246935201401	Haney_2024_LDAM	0.379133498338796
320	PD_2025_3F_THP1	-1.42761051133868	0.00731822254255284	KerenShaul_2017_DAM	0.0131576332759888
321	PD_2025_3F_THP1	-1.41411487054047	0.0221146119278713	Krasemann_2017_MGnD	0.0352007813714282
322	PD_2025_3F_THP1	-1.51765820697898	0.00394996610880026	Marshe_2025_GPNMB	0.00765719687013234
323	PD_2025_3F_THP1	-1.32256518184215	0.039961976240732	apoptosis	0.0602904598066695
324	PD_2025_3F_THP1	-1.70429022206179	0.000292053293958223	hnDAM	0.000708688762262261
325	Healy_2016_M1_PrimaryM	-1.19452654236188	0.392717815344603	Haney_2024_LDAM	0.440704075719529
326	Healy_2016_M1_PrimaryM	-1.7653073841757	0.240683229813665	KerenShaul_2017_DAM	0.287989933604626
327	Healy_2016_M1_PrimaryM	-0.246041675326562	0.656794425087108	Krasemann_2017_MGnD	0.692728466581236
328	Healy_2016_M1_PrimaryM	-0.819337410095356	0.32996632996633	Marshe_2025_GPNMB	0.379133498338796
329	Healy_2016_M1_PrimaryM	-0.275157978844785	0.439024390243902	apoptosis	0.483623693379791
330	Healy_2016_M1_PrimaryM	-2.63537883943892	0.0791245791245791	hnDAM	0.109387366359478
331	Healy_2016_M2a_PrimaryM	1.40043829810438	0.000585162804717693	Haney_2024_LDAM	0.00134471187574198
332	Healy_2016_M2a_PrimaryM	-1.02995866171104	0.372670807453416	KerenShaul_2017_DAM	0.421227264450604
333	Healy_2016_M2a_PrimaryM	1.07687857814651	0.315689981096408	Krasemann_2017_MGnD	0.367598736377361
334	Healy_2016_M2a_PrimaryM	-2.13826999451519	4.26714671958999e-06	Marshe_2025_GPNMB	1.41019039209307e-05
335	Healy_2016_M2a_PrimaryM	-1.26278547426973	0.0910931174089069	apoptosis	0.122043674675254
336	Healy_2016_M2a_PrimaryM	-2.71985852333502	5.4526602661621e-12	hnDAM	4.30016616445057e-11
337	Healy_2016_M2c_PrimaryM	1.14669507132743	0.0884086444007859	Haney_2024_LDAM	0.120305096498324
338	Healy_2016_M2c_PrimaryM	-1.36235895376294	0.0189318893188098	KerenShaul_2017_DAM	0.0305551888075674
339	Healy_2016_M2c_PrimaryM	-1.05363023999201	0.358870967741935	Krasemann_2017_MGnD	0.408289264939186
340	Healy_2016_M2c_PrimaryM	-2.11002370844483	3.63687213722027e-07	Marshe_2025_GPNMB	1.48469956660639e-06
341	Healy_2016_M2c_PrimaryM	0.799315069266747	0.904572564612326	apoptosis	0.912461278838596
342	Healy_2016_M2c_PrimaryM	-2.54546204879486	2.9591815228042e-13	hnDAM	2.63291279080271e-12
343	Healy_2016_Mtgf_PrimaryM	-1.28953354948276	0.00629435955757137	Haney_2024_LDAM	0.0116799078421244
344	Healy_2016_Mtgf_PrimaryM	-1.11511420500133	0.190871369294606	KerenShaul_2017_DAM	0.234866543068185
345	Healy_2016_Mtgf_PrimaryM	1.31570431032619	0.0789473684210526	Krasemann_2017_MGnD	0.109387366359478
346	Healy_2016_Mtgf_PrimaryM	-2.03433816311348	3.17816395230507e-06	Marshe_2025_GPNMB	1.0604066263941e-05
347	Healy_2016_Mtgf_PrimaryM	-1.73224231852503	0.000176436533575142	apoptosis	0.000434209057805492
348	Healy_2016_Mtgf_PrimaryM	-2.24964894051857	5.96742107038738e-08	hnDAM	2.83656864578688e-07
